# Extracellular vesicles from non-neuroendocrine SCLC cells promote adhesion and survival of neuroendocrine SCLC cells

**DOI:** 10.1101/2022.10.12.511984

**Authors:** Lizandra Jimenez, Victor Stolzenbach, Patricia M. M. Ozawa, Marisol Ramirez-Solano, Qi Liu, Julien Sage, Alissa M. Weaver

**Affiliations:** Department of Cell and Developmental Biology, Vanderbilt University School of Medicine, Nashville, Tennessee.; The Center for EV Research, Vanderbilt University, Nashville, Tennessee.; Department of Biology, Northeastern University, Boston, Massachusetts.; Department of Biostatistics, Vanderbilt University Medical Center, Nashville, Tennessee.; Department of Pediatrics, Stanford University, Stanford, California.; Department of Genetics, Stanford University, Stanford, California.; Department of Pathology, Microbiology and Immunology, Vanderbilt University Medical Center, Nashville, Tennessee.

## Abstract

Small Cell Lung Cancer (SCLC) tumors are made up of distinct cell subpopulations, including neuroendocrine (NE) and non-NE cells. While secreted factors from non-NE SCLC cells have been shown to support the growth of the NE cells, the underlying molecular factors are not well understood. Here, we show that exosome-type small extracellular vesicles (SEVs) secreted from non-NE SCLC cells promote adhesion and survival of NE SCLC cells. Proteomic analysis of purified small EVs revealed that extracellular matrix (ECM) proteins and integrins are highly enriched in small EVs of non-NE cells whereas nucleic acid-binding proteins are enriched in small EVs purified from NE cells. Addition of select purified ECM proteins identified in purified EVs, specifically fibronectin, laminin 411, and laminin 511, were able to substitute for the role of non-NE-derived SEVs in promoting adhesion, survival, and tumorigenicity of NE SCLC cells. Those same proteins were differentially expressed by human SCLC subtypes. These data suggest that ECM-carrying SEVs secreted by non-NE cells play a key role in supporting SCLC tumor growth and survival.
