## Supplemental Table 2 for "Extracellular vesicles from non-neuroendocrine SCLC cells promote adhesion and survival of neuroendocrine SCLC cells"

### Sheet: Top 50 GSEA gene sets (non-NE)
Geneset Name	# of proteins	Enrichment Score	Normalized Enrichment Score	NOM p-val	FDR q-val	FWER p-val
GRUETZMANN PANCREATIC CANCER UP	131	-0.310448			1	0
NUYTTEN EZH2 TARGETS UP	161	-0.241965			1	0
SMID BREAST CANCER BASAL UP	132	-0.175129			1	0
CHEN METABOLIC SYNDROM NETWORK	203	-0.339798			1	0
BRUINS UVC RESPONSE LATE	245	-0.137718			1	0
NABA MATRISOME	150	-0.656931	-9.1697	0	0	0
REACTOME EXTRACELLULAR MATRIX ORGANIZATION	98	-0.712743	-5.47193	0	0	0
NABA MATRISOME ASSOCIATED	75	-0.662269	-5.24781	0	0	0
SCHUETZ BREAST CANCER DUCTAL INVASIVE UP	59	-0.710854	-5.18863	0	0	0
REACTOME REGULATION OF INSULIN LIKE GROWTH FACTOR IGF TRANSPORT AND UPTAKE BY INSULIN LIKE GROWTH FACTOR BINDING PROTEINS IGFBPS	45	-0.727726	-5.07861	0	0	0
REACTOME ECM PROTEOGLYCANS	34	-0.843773	-5.00509	0	0	0
REACTOME DEGRADATION OF THE EXTRACELLULAR MATRIX	42	-0.728596	-4.95731	0	0	0
REACTOME RESPONSE TO ELEVATED PLATELET CYTOSOLIC CA2	42	-0.690663	-4.71209	0	0	0
BOQUEST STEM CELL UP	39	-0.765902	-4.67429	0	0	0
ANASTASSIOU MULTICANCER INVASIVENESS SIGNATURE	21	-0.902504	-4.59343	0	0	0
REACTOME COLLAGEN BIOSYNTHESIS AND MODIFYING ENZYMES	24	-0.867915	-4.52	0	0	0
ONDER CDH1 TARGETS 2 UP	47	-0.658604	-4.47659	0	0	0
PID INTEGRIN1 PATHWAY	34	-0.761301	-4.44156	0	0	0
KIM GLIS2 TARGETS UP	20	-0.895289	-4.43491	0	0	0
REACTOME COLLAGEN FORMATION	32	-0.815663	-4.42671	0	0	0
NABA CORE MATRISOME	75	-0.617579	-4.37081	0	0	0
REACTOME ASSEMBLY OF COLLAGEN FIBRILS AND OTHER MULTIMERIC STRUCTURES	23	-0.816576	-4.21212	0	0	0
ZHONG SECRETOME OF LUNG CANCER AND ENDOTHELIUM	49	-0.598841	-4.2101	0	0	0
PICCALUGA ANGIOIMMUNOBLASTIC LYMPHOMA UP	39	-0.686325	-4.19368	0	0	0
LIM MAMMARY STEM CELL UP	68	-0.579247	-4.14453	0	0	0
VERHAAK GLIOBLASTOMA MESENCHYMAL	48	-0.641525	-4.12595	0	0	0
REACTOME NON INTEGRIN MEMBRANE ECM INTERACTIONS	30	-0.747704	-4.11801	0	0	0
REACTOME ELASTIC FIBRE FORMATION	19	-0.886607	-4.1072	0	0	0
REACTOME INTEGRIN CELL SURFACE INTERACTIONS	31	-0.710399	-4.0722	0	0	0
KEGG ECM RECEPTOR INTERACTION	34	-0.730116	-4.05231	0	0	0
KINSEY TARGETS OF EWSR1 FLII FUSION DN	61	-0.550533	-3.9604	0	0	0
ZHONG SECRETOME OF LUNG CANCER AND FIBROBLAST	97	-0.552746	-3.93213	0	0	0
CLASPER LYMPHATIC VESSELS DURING METASTASIS DN	16	-0.903599	-3.91655	0	0	0
SASAI RESISTANCE TO NEOPLASTIC TRANSFROMATION	15	-0.934747	-3.89569	0	0	0
PID INTEGRIN3 PATHWAY	19	-0.805484	-3.88571	0	0	0
NABA ECM GLYCOPROTEINS	55	-0.56542	-3.86708	0	0	0
NABA SECRETED FACTORS	19	-0.827155	-3.86473	0	0	0
REACTOME MOLECULES ASSOCIATED WITH ELASTIC FIBRES	15	-0.873773	-3.84078	0	0	0
WONG ADULT TISSUE STEM MODULE	119	-0.418968	-3.83046	0	0	0
REACTOME COLLAGEN DEGRADATION	17	-0.830863	-3.77851	0	0	0
SERVITJA ISLET HNF1A TARGETS UP	35	-0.649719	-3.75729	0	0	0
ROZANOV MMP14 TARGETS SUBSET	16	-0.879641	-3.72834	0	0	0
ZHONG SECRETOME OF LUNG CANCER AND MACROPHAGE	56	-0.503566	-3.7266	0	0	0
NABA ECM REGULATORS	33	-0.681645	-3.69765	0	0	0
HOLLERN EMT BREAST TUMOR UP	34	-0.605477	-3.66815	0	0	0
REACTOME SYNDECAN INTERACTIONS	16	-0.833214	-3.66624	0	0	0
LIU PROSTATE CANCER DN	89	-0.474082	-3.64406	0	0	0
REN ALVEOLAR RHABDOMYOSARCOMA DN	149	-0.550467	-3.64213	0	0	0
GU PDEF TARGETS UP	27	-0.690312	-3.6373	0	0	0
KHETCHOUMIAN TRIM24 TARGETS UP	16	-0.845069	-3.60142	0	0	0

### Sheet: Top 50 GSEA gene sets (NE)
Geneset Name	# of proteins	Enrichment Score	Normalized Enrichment Score	NOM p-val	FDR q-val	FWER p-val
KEGG RIBOSOME	62	0.837622	3.41247	0	0	0
REACTOME RESPONSE OF EIF2AK4 GCN2 TO AMINO ACID DEFICIENCY	67	0.823983	3.40444	0	0	0
REACTOME SRP DEPENDENT COTRANSLATIONAL PROTEIN TARGETING TO MEMBRANE	65	0.829227	3.37833	0	0	0
REACTOME EUKARYOTIC TRANSLATION ELONGATION	68	0.817123	3.3709	0	0	0
REACTOME SELENOAMINO ACID METABOLISM	72	0.800142	3.3076	0	0	0
REACTOME NONSENSE MEDIATED DECAY NMD	78	0.762413	3.1772	0	0	0
REACTOME INFLUENZA INFECTION	94	0.702341	3.02681	0	0	0
REACTOME REGULATION OF EXPRESSION OF SLITS AND ROBOS	114	0.679249	2.95407	0	0	0
REACTOME EUKARYOTIC TRANSLATION INITIATION	90	0.679277	2.91073	0	0	0
REACTOME RRNA PROCESSING	101	0.671233	2.89349	0	0	0
BILANGES SERUM AND RAPAMYCIN SENSITIVE GENES	50	0.727372	2.83629	0	0	0
REACTOME SIGNALING BY ROBO RECEPTORS	132	0.628316	2.75921	0	0	0
CHNG MULTIPLE MYELOMA HYPERPLOID UP	33	0.719848	2.65702	0	0	0
REACTOME TRANSLATION	116	0.602501	2.64461	0	0	0
REACTOME METABOLISM OF AMINO ACIDS AND DERIVATIVES	153	0.584582	2.60767	0	0	0
BILANGES SERUM RESPONSE TRANSLATION	19	0.787091	2.55857	0	0	0
PECE MAMMARY STEM CELL UP	50	0.621987	2.4572	0	4.41e-05	0.001
REACTOME ACTIVATION OF THE MRNA UPON BINDING OF THE CAP BINDING COMPLEX AND EIFS AND SUBSEQUENT BINDING TO 43S	46	0.586051	2.32402	0	4.17e-05	0.001
OSMAN BLADDER CANCER DN	99	0.532789	2.31783	0	3.95e-05	0.001
KAUFFMANN MELANOMA RELAPSE UP	18	0.708233	2.28174	0	3.75e-05	0.001
TIEN INTESTINE PROBIOTICS 6HR UP	28	0.653538	2.2643	0	7.16e-05	0.002
MODY HIPPOCAMPUS PRENATAL	25	0.64394	2.21512	0	0.000172	0.005
YAMASHITA LIVER CANCER WITH EPCAM UP	26	0.617726	2.17168	0	0.000361	0.011
ANDERSEN LIVER CANCER KRT19 UP	21	0.6536	2.16628	0	0.000441	0.014
MIKKELSEN MEF HCP WITH H3K27ME3	23	0.626548	2.15318	0	0.000484	0.016
REACTOME NERVOUS SYSTEM DEVELOPMENT	240	0.463494	2.1418	0	0.000465	0.016
FLOTHO PEDIATRIC ALL THERAPY RESPONSE UP	28	0.597063	2.11689	0	0.000868	0.031
BHATI G2M ARREST BY 2METHOXYESTRADIOL DN	18	0.656688	2.09323	0	0.00129572	0.048
REACTOME METABOLISM OF RNA	323	0.442726	2.06653	0	0.00190207	0.073
NUTT GBM VS AO GLIOMA DN	19	0.62994	2.06577	0	0.0018887	0.075
REACTOME CELLULAR RESPONSES TO EXTERNAL STIMULI	231	0.437662	2.01499	0	0.00350943	0.139
JISON SICKLE CELL DISEASE DN	77	0.477016	1.99359	0	0.00448558	0.18
POMEROY MEDULLOBLASTOMA PROGNOSIS DN	25	0.562375	1.97833	0.0010846	0.00554048	0.223
TIEN INTESTINE PROBIOTICS 24HR DN	77	0.473869	1.97522	0	0.00559887	0.232
MARTENS TRETINOIN RESPONSE DN	193	0.434495	1.97211	0	0.00565501	0.24
MISSIAGLIA REGULATED BY METHYLATION DN	51	0.491384	1.94576	0	0.00788914	0.32
FRASOR RESPONSE TO SERM OR FULVESTRANT DN	16	0.632818	1.94041	0	0.00824781	0.342
REACTOME INFECTIOUS DISEASE	269	0.414767	1.93661	0	0.00850798	0.357
REACTOME DEVELOPMENTAL BIOLOGY	297	0.409669	1.91745	0	0.0109843	0.449
PUJANA XPRSS INT NETWORK	68	0.462313	1.91204	0	0.0114083	0.466
DAZARD UV RESPONSE CLUSTER G1	17	0.608802	1.9085	0.00112108	0.0114988	0.474
DANG MYC TARGETS UP	81	0.445749	1.90774	0	0.0113693	0.476
PUJANA BREAST CANCER WITH BRCA1 MUTATED UP	24	0.554643	1.89941	0.00220264	0.0122459	0.51
HOLLEMAN ASPARAGINASE RESISTANCE B ALL UP	17	0.604866	1.89883	0	0.0120536	0.514
KEGG SPLICEOSOME	84	0.447234	1.89489	0	0.0124896	0.53
VERHAAK GLIOBLASTOMA PRONEURAL	32	0.521979	1.88973	0.00104712	0.0130395	0.555
HSIAO HOUSEKEEPING GENES	210	0.410344	1.87605	0	0.015173	0.622
MORI PRE BI LYMPHOCYTE UP	30	0.51852	1.86444	0.00106044	0.0171716	0.669
RICKMAN TUMOR DIFFERENTIATED WELL VS POORLY UP	62	0.454533	1.84587	0	0.0210467	0.748
CAIRO HEPATOBLASTOMA CLASSES UP	261	0.397011	1.84532	0	0.0207472	0.749
